# Defining the genetic landscape of acid and oxidative stress tolerance in *Streptococcus mutans* by pooled CRISPR interference screening

**DOI:** 10.64898/2026.08.04.742890

**Authors:** Yaqi Chi, Yuxing Chen, Chongyang Yuan, Liuchang Yang, Mingrui Zhang, Xiaolin Chen, Yiran Zhao, Ming Li, Xiaoyan Wang, Yongliang Li

## Abstract

Bacterial stress tolerance is a fundamental ecological adaptation that enables survival, competitive fitness, and persistent colonization under fluctuating environmental conditions. Dental caries remains a major global health burden. As an etiologic agent in caries, *Streptococcus mutans* (*S. mutans*) has the ability to adapt to sudden and substantial acid and oxidative stress. Nevertheless, the genome-wide genetic programs that support these stress tolerances remain incompletely defined. Herein, we established a xylose-inducible, genome-wide pooled CRISPR interference (CRISPRi) platform in *S. mutans* and performed parallel functional screens under acidic conditions (pH 5.0) and low-dose hydrogen peroxide (H□O□) stress. Using predefined screening thresholds, we identified 422 genes whose repression reduced fitness during acid challenge and 337 genes whose repression reduced fitness during H□O□ exposure. Functional and network analyses revealed that stress tolerance is strongly constrained by core physiological processes, including RNA (particularly transfer RNA) metabolism, macromolecule maintenance, and damage repair. Comparative analyses further indicated that growth-associated pathways displayed opposite trends between the two stresses, consistent with a stress-dependent allocation trade-off. These two complementary findings redefine the dual-stress adaptation paradigm of *S. mutans*: stress resistance is not determined merely by canonical stress signaling, but requires intact core physiological modules, and bacteria tune resource allocation dynamically to adapt to divergent stress microenvironments. Collectively, the present study provides a comparative, genome-scale functional map of acid- and oxidative-stress tolerance in a key oral pathogen and identifies genetic determinants for mechanistic studies and anti-caries interventions.
