## Supplementary material for "Defining the genetic landscape of acid and oxidative stress tolerance in *Streptococcus mutans* by pooled CRISPR interference screening": Table S4

### Sheet: Table S4
Table S4 Top 20 in acid-tolerance network ranked by MCC method
Rank	Name	Score
1	rpmA	6044
2	ropA	5448
3	rplI	4324
4	ffh	3868
5	yidC1	3849
6	yidC2	3729
7	rs6	3344
8	ftsY	2420
9	rplJ	2124
10	rplL	1935
11	trmD	1551
12	dnaK	892
13	SMU_1787c	722
14	rf1	371
15	rsfS	282
16	pyrB	267
17	pyrF	264
18	pyrE	241
19	purC	199
20	purA	195
