## Supplementary material for "Defining the genetic landscape of acid and oxidative stress tolerance in *Streptococcus mutans* by pooled CRISPR interference screening": Table S5

### Sheet: Table S5 结果合并_add_locustag
Table S5 MCODE‑derived gene modules from PPI network under acid stress
locusTag	target_name	MCODE..Clusters	MCODE..Node.Status	AverageShortestPathLength	BetweennessCentrality	ClosenessCentrality	ClusteringCoefficient	Degree	Eccentricity	EdgeCount	Indegree	MCODE..Score	NeighborhoodConnectivity	NumberOfUndirectedEdges	PartnerOfMultiEdgedNodePairs.x	Radiality	Stress	TopologicalCoefficient
SMU_RS00215	acpP	Cluster 1	Clustered	3.28391	0.0803025	0.304515	0.119048	42	7	42	21	5	8.95238	42	21	0.908644	34584	0.110501
SMU_RS00460	dnaK	Cluster 1	Clustered	2.90852	0.11782	0.343818	0.168831	44	7	44	22	6	11.9545	44	22	0.923659	53680	0.109007
SMU_RS04880	ffh	Cluster 1	Clustered	3.25237	0.026625	0.307468	0.298246	38	6	38	19	6.22222	12.5263	38	19	0.909905	13646	0.174944
SMU_RS03490	ftsY	Cluster 1	Clustered	3.39432	0.0229762	0.29461	0.448718	26	7	26	13	5.2	14.3077	26	13	0.904227	9668	0.224664
SMU_RS01355	purA	Cluster 1	Clustered	3.56782	0.0104614	0.280283	0.444444	20	7	20	10	5	10.7	20	10	0.897287	6138	0.196296
SMU_RS00225	purC	Cluster 1	Clustered	3.47003	0.0219731	0.288182	0.466667	20	8	20	10	5	12.3	20	10	0.901199	9898	0.193651
SMU_RS00310	purD	Cluster 1	Clustered	3.64984	0.0127714	0.273984	0.422222	20	8	20	10	5	9.8	20	10	0.894006	6156	0.223256
SMU_RS01650	rnpA	Cluster 1	Clustered	3.35962	0.0139475	0.297653	0.307692	26	7	26	13	5	13.6154	26	13	0.905615	8206	0.197964
SMU_RS00500	ropA	Cluster 1	Clustered	3.18297	0.0373555	0.314172	0.385621	36	7	36	18	5.72727	14.2222	36	18	0.912681	19266	0.174211
SMU_RS09765	rplI	Cluster 1	Clustered	3.15142	0.0377936	0.317317	0.284585	46	7	46	23	5.98182	12.6522	46	23	0.913943	22396	0.134598
SMU_RS04420	rplL	Cluster 1	Clustered	3.29338	0.0273851	0.30364	0.4	30	7	30	15	5.06667	15.0667	30	15	0.908265	14642	0.176471
SMU_RS03935	rpmA	Cluster 1	Clustered	3.01577	0.0460151	0.33159	0.306667	50	7	50	25	5.72727	13.76	50	25	0.919369	30174	0.126239
SMU_RS08525	rs6	Cluster 1	Seed	3.13249	0.0362312	0.319235	0.3	40	7	40	20	6.22222	12.95	40	20	0.9147	21628	0.146023
SMU_RS08205	SMU_1787c	Cluster 1	Clustered	3.76025	0.00185809	0.26594	0.761905	14	7	14	7	6	15.5714	14	7	0.88959	1326	0.338509
SMU_RS04025	trmD	Cluster 1	Clustered	3.15773	0.059744	0.316683	0.35	32	7	32	16	5.78571	14.875	32	16	0.913691	31150	0.161005
SMU_RS05075	ascB	Cluster 10	Clustered	5.30915	0.00944376	0.188354	0.333333	8	9	8	4	1.66667	2.5	8	4	0.827634	4440	0.45
SMU_RS07260	bgl	Cluster 10	Clustered	5.3123	0.00313461	0.188242	0.666667	6	9	6	3	1.66667	3.33333	6	3	0.827508	2218	0.555556
SMU_RS04500	licT	Cluster 10	Seed	4.32808	0.0308211	0.23105	0.166667	8	8	8	4	2	6	8	4	0.866877	12958	0.289474
SMU_RS07255	ptcB	Cluster 10	Clustered	6.30284	0	0.158659	1	4	10	4	2	2	3.5	4	2	0.787886	0	0.875
SMU_RS04550	asd	Cluster 11	Clustered	3.94637	0.0127212	0.253397	0.333333	8	8	8	4	1.66667	10	8	4	0.882145	3688	0.336207
SMU_RS01200	ilvA	Cluster 11	Clustered	3.91167	0.000241	0.255645	0.5	8	8	8	4	1.4	11.25	8	4	0.883533	164	0.387931
SMU_RS04055	SMU_874	Cluster 11	Clustered	3.1041	0.121931	0.322154	0.0904762	42	7	42	21	1.36364	6.95238	42	21	0.915836	41412	0.0784314
SMU_RS00405	thrC	Cluster 11	Seed	4.08833	2e-05	0.244599	0.666667	6	8	6	3	1.66667	9.66667	6	3	0.876467	6	0.439394
SMU_RS05615	nylA	Cluster 12	Clustered	3.93691	0.0170136	0.254006	0.277778	18	8	18	9	5	6.44444	18	9	0.882524	5954	0.222222
SMU_RS05645	pyrK	Cluster 12	Seed	3.70978	0.0284166	0.269558	0.254545	22	8	22	11	5	7.54545	22	11	0.891609	11280	0.169421
SMU_RS03975	SMU_857	Cluster 12	Clustered	4.13565	0.017107	0.2418	0.52381	14	8	14	7	5	8.28571	14	7	0.874574	5920	0.280788
SMU_RS03980	pyrB	Cluster 13	Clustered	3.69716	0.0195902	0.270478	0.418182	22	8	22	11	3.75	9.09091	22	11	0.892114	8428	0.204545
SMU_RS05630	pyrE	Cluster 13	Clustered	3.84543	0.00906134	0.260049	0.527778	18	8	18	9	3.75	9.11111	18	9	0.886183	4046	0.272727
SMU_RS05635	pyrF	Cluster 13	Clustered	3.86751	0.00447916	0.258564	0.611111	18	8	18	9	3.75	9.33333	18	9	0.8853	2690	0.282828
SMU_RS03150	argB	Cluster 14	Clustered	3.85489	0.0203107	0.259411	0.2	10	8	10	5	1.66667	8.6	10	5	0.885804	6402	0.234286
SMU_RS03145	argJ	Cluster 14	Clustered	4.60568	0.00254256	0.217123	0.333333	8	9	8	4	1.66667	4.5	8	4	0.855773	728	0.354167
SMU_RS09570	argR	Cluster 14	Clustered	4.58044	0.00123851	0.21832	0.333333	6	9	6	3	2	4.33333	6	3	0.856782	514	0.444444
SMU_RS04075	agaL	Cluster 15	Clustered	4.48896	0.000362	0.222769	0.666667	6	9	6	3	1.66667	4.66667	6	3	0.860442	244	0.466667
SMU_RS04105	dexB	Cluster 15	Clustered	4.3123	0.00104234	0.231895	0.333333	8	9	8	4	1.66667	3.75	8	4	0.867508	566	0.35
SMU_RS04090	msmG	Cluster 15	Seed	4.36278	0.00200314	0.229212	0.333333	6	8	6	3	2	7.33333	6	3	0.865489	530	0.388889
SMU_RS04395	SMU_953c	Cluster 16	Seed	5.93375	0	0.168527	1	4	9	4	2	2	2.5	4	2	0.80265	0	0.833333
SMU_RS04400	SMU_954	Cluster 16	Clustered	4.94006	0.0125784	0.202427	0.333333	6	8	6	3	2	2.66667	6	3	0.842397	3436	0.466667
SMU_RS04405	SMU_955	Cluster 16	Clustered	5.93375	0	0.168527	1	4	9	4	2	2	2.5	4	2	0.80265	0	0.833333
SMU_RS02420	dam	Cluster 17	Clustered	4.75394	0.000788	0.210352	0.666667	6	9	6	3	1.66667	6.33333	6	3	0.849842	376	0.422222
SMU_RS02425	SMU_505	Cluster 17	Clustered	4.75394	0.000788	0.210352	0.666667	6	9	6	3	1.66667	6.33333	6	3	0.849842	376	0.422222
SMU_RS02430	SMU_506	Cluster 17	Seed	4.79811	0.00131405	0.208416	0.333333	6	9	6	3	2	3.66667	6	3	0.848076	568	0.47619
SMU_RS08710	comE	Cluster 18	Clustered	4.09779	0.0461223	0.244034	0.1	10	8	10	5	2	6.2	10	5	0.876088	18114	0.224
SMU_RS08695	SMU_1914c	Cluster 18	Clustered	5.00315	0	0.199874	1	4	9	4	2	2	4.5	4	2	0.839874	0	0.642857
SMU_RS01830	SMU_371	Cluster 18	Clustered	5.06309	0.0312662	0.197508	0.166667	8	9	8	4	2	3.25	8	4	0.837476	12832	0.34375
SMU_RS01835	SMU_372	Cluster 18	Clustered	6.05047	0.00314459	0.165276	0.666667	6	10	6	3	1.66667	3	6	3	0.797981	2142	0.6
SMU_RS01840	SMU_373	Cluster 18	Clustered	6.05047	0.00314459	0.165276	0.666667	6	10	6	3	1.66667	3	6	3	0.797981	2142	0.6
SMU_RS01860	SMU_378	Cluster 18	Clustered	7.04416	0	0.141961	1	4	11	4	2	2	3	4	2	0.758233	0	1
SMU_RS04270	SMU_925	Cluster 18	Seed	4.62776	0.00469904	0.216087	0.166667	8	9	8	4	2	3.5	8	4	0.85489	1188	0.3
SMU_RS01360	sgaT	Cluster 19	Clustered	4.40694	0.0125784	0.226915	0.333333	6	8	6	3	2	6.33333	6	3	0.863722	4552	0.375
SMU_RS01375	SMU_273	Cluster 19	Seed	5.40063	0	0.185164	1	4	9	4	2	2	2.5	4	2	0.823975	0	0.833333
SMU_RS01440	SMU_290	Cluster 19	Clustered	5.40063	0	0.185164	1	4	9	4	2	2	2.5	4	2	0.823975	0	0.833333
SMU_RS02390	comF	Cluster 2	Clustered	3.72555	0.0131641	0.268417	0.25	16	7	16	8	4	7.375	16	8	0.890978	5800	0.209559
SMU_RS09035	comYA	Cluster 2	Clustered	4.11672	0.00846382	0.242912	0.535714	16	8	16	8	5	7.5	16	8	0.875331	4912	0.283654
SMU_RS09025	comYC	Cluster 2	Clustered	4.09148	0.00302674	0.24441	0.571429	16	8	16	8	5	8	16	8	0.876341	2646	0.296296
SMU_RS09020	comYD	Cluster 2	Clustered	4.15773	0.00183202	0.240516	0.714286	14	8	14	7	5	8	14	7	0.873691	2006	0.333333
SMU_RS09000	SMU_1979c	Cluster 2	Seed	3.80126	0.0314521	0.263071	0.217949	26	8	26	13	5	6.69231	26	13	0.88795	13828	0.157509
SMU_RS09005	SMU_1980c	Cluster 2	Clustered	4.69401	0	0.213038	1	10	9	10	5	5	8.2	10	5	0.85224	0	0.5125
SMU_RS09010	SMU_1981c	Cluster 2	Clustered	4.69401	0	0.213038	1	10	9	10	5	5	8.2	10	5	0.85224	0	0.5125
SMU_RS08940	ssb2	Cluster 2	Clustered	3.58675	0.0334959	0.278804	0.25	18	7	18	9	4	10.5556	18	9	0.89653	16696	0.194969
SMU_RS08890	SMU_1956c	Cluster 20	Seed	5.40063	0	0.185164	1	4	9	4	2	2	2.5	4	2	0.823975	0	0.833333
SMU_RS08905	SMU_1960c	Cluster 20	Clustered	5.40063	0	0.185164	1	4	9	4	2	2	2.5	4	2	0.823975	0	0.833333
SMU_RS08910	SMU_1961c	Cluster 20	Clustered	4.40694	0.0125784	0.226915	0.333333	6	8	6	3	2	6.33333	6	3	0.863722	4552	0.375
SMU_RS01870	SMU_382c	Cluster 21	Clustered	4.32808	0.000823	0.23105	0.666667	6	9	6	3	1.66667	5.66667	6	3	0.866877	500	0.435897
SMU_RS02320	SMU_483	Cluster 21	Clustered	3.84543	0.0104492	0.260049	0.133333	12	8	12	6	1.66667	5.66667	12	6	0.886183	3718	0.191358
SMU_RS00395	SMU_66	Cluster 21	Seed	4.52997	0.00670996	0.220752	0.166667	8	8	8	4	2	3.5	8	4	0.858801	2524	0.333333
SMU_RS00615	SMU_118c	Cluster 22	Clustered	4.21136	0.00452442	0.237453	0.333333	6	7	6	3	2	5.66667	6	3	0.871546	1266	0.380952
SMU_RS01945	SMU_400	Cluster 22	Clustered	4.68454	0.0006	0.213468	0.333333	6	8	6	3	2	4	6	3	0.852618	238	0.458333
SMU_RS03045	SMU_643	Cluster 22	Seed	4.10095	0.0174128	0.243846	0.1	10	8	10	5	2	6	10	5	0.875962	6266	0.225
SMU_RS04850	rex	Cluster 23	Clustered	4.08833	0.00320899	0.244599	0.0666667	12	8	12	6	2	5	12	6	0.876467	1654	0.216667
SMU_RS04840	SMU_1051	Cluster 23	Seed	3.60568	0.00714166	0.27734	0.1	10	8	10	5	2	12.8	10	5	0.895773	2760	0.254167
SMU_RS04855	SMU_1054	Cluster 23	Clustered	4.57098	0	0.218772	1	4	9	4	2	2	5.5	4	2	0.857161	0	0.611111
SMU_RS02380	cysK	Cluster 24	Clustered	3.35647	0.053417	0.297932	0.142857	16	6	16	8	3	9.5	16	8	0.905741	18938	0.160088
SMU_RS00790	cysS	Cluster 24	Clustered	3.38486	0.0590132	0.295433	0.142857	16	6	16	8	3	10	16	8	0.904606	19452	0.175926
SMU_RS04045	fruI	Cluster 24	Seed	3.42271	0.119234	0.292166	0.047619	30	7	30	15	3	6.06667	30	15	0.903091	48782	0.0896175
SMU_RS02810	hup	Cluster 24	Clustered	3.97161	0.00825308	0.251787	0.3	10	8	10	5	3	7	10	5	0.881136	3130	0.253846
SMU_RS04050	metE	Cluster 24	Clustered	3.37539	0.0195142	0.296262	0.285714	14	7	14	7	3	13	14	7	0.904984	10308	0.183673
SMU_RS05440	mtlD	Cluster 24	Clustered	4.35331	0	0.22971	1	6	8	6	3	3	8.33333	6	3	0.865868	0	0.490196
SMU_RS08430	scrK	Cluster 24	Clustered	4.02524	0.00104607	0.248433	0.666667	8	8	8	4	3	8.75	8	4	0.878991	806	0.364583
SMU_RS06090	SMU_1323	Cluster 24	Clustered	3.94322	0.000804	0.2536	0.5	8	7	8	4	3	11.75	8	4	0.882271	426	0.338235
SMU_RS02795	SMU_586	Cluster 24	Clustered	4.2082	0.00489564	0.237631	0.333333	12	8	12	6	3	5.66667	12	6	0.871672	2008	0.257576
SMU_RS02800	SMU_587	Cluster 24	Clustered	4.12934	0.00227807	0.24217	0.5	8	8	8	4	3	7.75	8	4	0.874826	786	0.326087
SMU_RS00390	SMU_65	Cluster 24	Clustered	3.92114	0.00607814	0.255028	0.5	8	7	8	4	3	11.25	8	4	0.883155	2232	0.314286
SMU_RS00470	truA	Cluster 24	Clustered	3.29968	0.0604088	0.303059	0.175	32	7	32	16	2.71429	10.375	32	16	0.908013	21426	0.128165
SMU_RS02765	xseA	Cluster 24	Clustered	3.57729	0.0199174	0.279541	0.238095	14	7	14	7	3	8.42857	14	7	0.896909	6930	0.176292
SMU_RS01290	dacA	Cluster 25	Clustered	4.35016	0.0161919	0.229877	0.333333	8	8	8	4	1.66667	4.5	8	4	0.865994	5048	0.326923
SMU_RS09310	pepO	Cluster 25	Clustered	3.45426	0.0309373	0.289498	0.0666667	12	7	12	6	2	10	12	6	0.90183	10934	0.194444
SMU_RS05720	pepV	Cluster 25	Clustered	4.12934	0.0105867	0.24217	0.333333	8	8	8	4	1.66667	5.75	8	4	0.874826	4514	0.323529
SMU_RS09790	SMU_2146c	Cluster 25	Seed	3.76656	0.0237306	0.265494	0.047619	14	8	14	7	2	5.71429	14	7	0.889338	8210	0.166667
SMU_RS09795	SMU_2147c	Cluster 25	Clustered	4.32808	0	0.23105	1	4	8	4	2	2	7.5	4	2	0.866877	0	0.576923
SMU_RS09820	SMU_2152c	Cluster 25	Clustered	3.49527	0.0194259	0.286101	0.25	16	7	16	8	1.71429	12.625	16	8	0.900189	9306	0.213983
SMU_RS00805	SMU_161	Cluster 26	Seed	4.30599	0.0380575	0.232234	0	6	7	6	3	0.5	5	6	3	0.86776	11882	0.4
SMU_RS09415	SMU_2058	Cluster 26	Clustered	5.07886	0.0314526	0.196894	0	8	8	8	4	0.4	3	8	4	0.836845	9914	0.333333
SMU_RS09665	SMU_2114c	Cluster 26	Clustered	6.06309	0.00634242	0.164932	0	6	9	6	3	0.5	2.66667	6	3	0.797476	3274	0.555556
SMU_RS03420	SMU_727	Cluster 26	Clustered	5.1041	0.00645562	0.195921	0	6	8	6	3	0.5	3.33333	6	3	0.835836	3370	0.466667
SMU_RS06455	hemN	Cluster 3	Clustered	4.17666	0.006318	0.239426	0.52381	14	8	14	7	5	6.71429	14	7	0.872934	2348	0.279762
SMU_RS06430	SMU_1412c	Cluster 3	Seed	3.92744	0.0365808	0.254618	0.218182	22	8	22	11	5	5.63636	22	11	0.882902	16692	0.160428
SMU_RS06435	SMU_1414c	Cluster 3	Clustered	4.60568	0	0.217123	1	10	9	10	5	5	7.4	10	5	0.855773	0	0.435294
SMU_RS06440	SMU_1415c	Cluster 3	Clustered	4.2776	0.00521783	0.233776	0.666667	12	9	12	6	5	8.16667	12	6	0.868896	1986	0.296296
SMU_RS06445	SMU_1416c	Cluster 3	Clustered	4.44479	0.00508376	0.224982	0.52381	14	9	14	7	5	6.42857	14	7	0.862208	2218	0.279503
SMU_RS06450	SMU_1417c	Cluster 3	Clustered	4.42587	0.00456158	0.225944	0.666667	12	9	12	6	5	7	12	6	0.862965	1474	0.325397
SMU_RS03105	mutE2	Cluster 4	Clustered	5.57413	0	0.1794	1	8	10	8	4	4	4.25	8	4	0.817035	0	0.85
SMU_RS03110	mutG	Cluster 4	Clustered	5.57413	0	0.1794	1	8	10	8	4	4	4.25	8	4	0.817035	0	0.85
SMU_RS03085	SMU_651c	Cluster 4	Seed	4.58675	0.024997	0.218019	0.6	10	9	10	5	4	5.6	10	5	0.85653	8800	0.36
SMU_RS03090	SMU_652c	Cluster 4	Clustered	5.57413	0	0.1794	1	8	10	8	4	4	4.25	8	4	0.817035	0	0.85
SMU_RS03095	SMU_653c	Cluster 4	Clustered	5.57413	0	0.1794	1	8	10	8	4	4	4.25	8	4	0.817035	0	0.85
SMU_RS01015	SMU_193c	Cluster 5	Seed	5.12618	0	0.195077	1	8	9	8	4	4	4.5	8	4	0.834953	0	0.75
SMU_RS01020	SMU_194c	Cluster 5	Clustered	5.12618	0	0.195077	1	8	9	8	4	4	4.5	8	4	0.834953	0	0.75
SMU_RS01030	SMU_196c	Cluster 5	Clustered	4.1388	0.024997	0.241616	0.466667	12	8	12	6	4	6.33333	12	6	0.874448	8680	0.263889
SMU_RS01035	SMU_197c	Cluster 5	Clustered	5.12618	0	0.195077	1	8	9	8	4	4	4.5	8	4	0.834953	0	0.75
SMU_RS01050	SMU_200c	Cluster 5	Clustered	5.12618	0	0.195077	1	8	9	8	4	4	4.5	8	4	0.834953	0	0.75
SMU_RS05165	cdd	Cluster 6	Clustered	4.30284	0.00488331	0.232405	0.380952	14	8	14	7	4	4.85714	14	7	0.867886	1886	0.285714
SMU_RS05170	deoC	Cluster 6	Clustered	3.92114	0.0141653	0.255028	0.321429	16	9	16	8	4	6.625	16	8	0.883155	5118	0.224138
SMU_RS05145	SMU_1118c	Cluster 6	Seed	4.80442	0	0.208142	1	8	9	8	4	4	6	8	4	0.847823	0	0.6
SMU_RS05150	SMU_1119c	Cluster 6	Clustered	4.80442	0	0.208142	1	8	9	8	4	4	6	8	4	0.847823	0	0.6
SMU_RS05160	SMU_1121c	Cluster 6	Clustered	4.5142	0.000715	0.221523	0.8	10	9	10	5	4	5.6	10	5	0.859432	500	0.466667
SMU_RS00060	hprT	Cluster 7	Clustered	3.8959	0.0075714	0.25668	0.333333	14	8	14	7	4	8.71429	14	7	0.884164	4040	0.255411
SMU_RS08255	nadD	Cluster 7	Clustered	3.86435	0.012004	0.258776	0.25	16	8	16	8	4	7	16	8	0.885426	4774	0.198529
SMU_RS05005	rf1	Cluster 7	Clustered	3.47634	0.0148909	0.287659	0.269231	26	7	26	13	4.46429	13.3077	26	13	0.900946	9838	0.201183
SMU_RS08245	rsfS	Cluster 7	Clustered	3.49842	0.0274437	0.285843	0.333333	26	7	26	13	4.7619	13.3077	26	13	0.900063	15228	0.179834
SMU_RS08240	SMU_1795c	Cluster 7	Clustered	4.21451	0.00816868	0.237275	0.466667	12	8	12	6	4	6.5	12	6	0.87142	3996	0.275362
SMU_RS08250	SMU_1798c	Cluster 7	Clustered	4.11672	0.00899827	0.242912	0.428571	14	8	14	7	4	6.85714	14	7	0.875331	4224	0.228571
SMU_RS08260	SMU_1800c	Cluster 7	Clustered	4.26498	0	0.234467	1	8	8	8	4	4	8.5	8	4	0.869401	0	0.404762
SMU_RS08020	cas2-2	Cluster 8	Clustered	1	0	1	1	6	1	6	3	3	3	6	3	1	0	1
SMU_RS08035	SMU_1760c	Cluster 8	Seed	1	0	1	1	6	1	6	3	3	3	6	3	1	0	1
SMU_RS08040	SMU_1761c	Cluster 8	Clustered	1	0	1	1	6	1	6	3	3	3	6	3	1	0	1
SMU_RS08045	SMU_1763c	Cluster 8	Clustered	1	0	1	1	6	1	6	3	3	3	6	3	1	0	1
SMU_RS07545	holB	Cluster 9	Clustered	4.18297	0.0132413	0.239065	0.238095	14	8	14	7	3	5.85714	14	7	0.872681	4792	0.197044
SMU_RS07535	SMU_1660c	Cluster 9	Clustered	4.35016	0.00408748	0.229877	0.5	8	8	8	4	3	7.75	8	4	0.865994	1666	0.326087
SMU_RS07540	SMU_1661c	Cluster 9	Seed	4.21451	0.0154033	0.237275	0.238095	14	8	14	7	3	5.71429	14	7	0.87142	5328	0.197044
SMU_RS07555	SMU_1664c	Cluster 9	Clustered	4.80442	0.00630915	0.208142	0.5	8	8	8	4	3	4.75	8	4	0.847823	2302	0.375
