## Supplementary material for "Defining the genetic landscape of acid and oxidative stress tolerance in *Streptococcus mutans* by pooled CRISPR interference screening": Table S6

### Sheet: H202 MCC top 20
Top 20 in oxidative stress tolerance genes network ranked by MCC method
Rank	Name	Score
1	rplB	108315048932
2	rplJ	108313887403
3	rs2	108312952078
4	rplT	108311284690
5	rplW	108307210614
6	rpmA	108304593374
7	rplI	108303684697
8	rpoB	108267431347
9	rplL	108266339003
10	rpmH	107345237932
11	efp	106868894234
12	rpoA	106829220921
13	nusA	94364386398
14	ropA	93897850425
15	rrf1	88182402554
16	rpoC	13419168176
17	secE	12466500756
18	rf1	1478399634
19	trmD	959700146
20	prfC	479445889
