## Supplementary material for "Defining the genetic landscape of acid and oxidative stress tolerance in *Streptococcus mutans* by pooled CRISPR interference screening": Table S7

### Sheet: Sheet1
Table S7 MCODE‑derived gene modules from PPI network under hydrogen peroxide stress
locusTag	target_name	MCODE..Clusters..2.	MCODE..Node.Status..2.	AverageShortestPathLength	BetweennessCentrality	ClosenessCentrality	ClusteringCoefficient	Degree	Eccentricity	MCODE..Score..2.	NeighborhoodConnectivity	NumberOfUndirectedEdges	Radiality	Stress	TopologicalCoefficient
SMU_RS08460	efp	Cluster 1	Clustered	2.45423	0.00565694	0.407461	0.554023	30	5	13.5882	31.3	30	0.97616	5780	0.198101
SMU_RS02040	nusA	Cluster 1	Clustered	2.49296	0.00965383	0.40113	0.4375	32	6	14	29.3438	32	0.975525	9316	0.190544
SMU_RS02890	prfC	Cluster 1	Clustered	2.74296	0.00109663	0.36457	0.683824	17	5	12	32.2941	17	0.971427	1082	0.280307
SMU_RS00500	ropA	Cluster 1	Clustered	2.46831	0.00941107	0.405136	0.477823	32	5	14	29.2188	32	0.975929	8984	0.192023
SMU_RS09240	rplB	Cluster 1	Clustered	2.30634	0.0179212	0.433588	0.4	41	5	13.5882	27.0244	41	0.978585	18198	0.151822
SMU_RS09765	rplI	Cluster 1	Clustered	2.46479	0.00879285	0.405714	0.465909	33	5	13.5882	27.7273	33	0.975987	8596	0.181026
SMU_RS04415	rplJ	Cluster 1	Clustered	2.44718	0.0131941	0.408633	0.454955	37	5	13.5882	28.2432	37	0.976276	12256	0.185633
SMU_RS04420	rplL	Cluster 1	Clustered	2.56338	0.012231	0.39011	0.544335	29	5	13.5882	29.5862	29	0.974371	9644	0.211084
SMU_RS09245	rplW	Cluster 1	Clustered	2.49296	0.00348039	0.40113	0.534274	32	5	13.5882	29.3125	32	0.975525	5330	0.198057
SMU_RS03935	rpmA	Cluster 1	Clustered	2.35915	0.0184304	0.423881	0.382051	40	5	13.5882	26.075	40	0.977719	15556	0.15429
SMU_RS01670	rpmH	Cluster 1	Clustered	2.42254	0.00720431	0.412791	0.501075	31	5	13.5882	29.7742	31	0.97668	7850	0.182664
SMU_RS09125	rpoA	Cluster 1	Clustered	2.34155	0.0218829	0.427068	0.390013	39	5	13.5882	28.6154	39	0.978007	17702	0.162442
SMU_RS09050	rpoB	Cluster 1	Clustered	2.32746	0.0274194	0.429652	0.328502	46	5	13.5882	26.087	46	0.978238	22752	0.147261
SMU_RS09045	rpoC	Cluster 1	Clustered	2.35563	0.0123077	0.424514	0.424925	37	5	12.8762	30.2973	37	0.977776	13284	0.174122
SMU_RS07375	rrf1	Cluster 1	Seed	2.47535	0.00709408	0.403983	0.560847	28	5	14	32.5	28	0.975814	5586	0.212418
SMU_RS08855	secE	Cluster 1	Clustered	2.55634	0.0117469	0.391185	0.513333	25	5	12.8762	28.56	25	0.974486	9122	0.211556
SMU_RS04025	trmD	Cluster 1	Clustered	2.4331	0.0112922	0.410999	0.369748	35	5	11.8681	27.7714	35	0.976507	11312	0.174663
SMU_RS06045	dinG	Cluster 10	Clustered	2.58099	0.0212826	0.387449	0.273684	20	6	4.45455	22.7	20	0.974082	13240	0.157343
SMU_RS07680	dltA	Cluster 10	Clustered	3.05634	0.00140812	0.327189	0.466667	6	6	4	18.5	6	0.96629	938	0.243421
SMU_RS07675	dltB	Cluster 10	Clustered	3.36972	0.00085	0.296761	0.6	5	6	4	9.8	5	0.961152	226	0.274286
SMU_RS07665	dltD	Cluster 10	Clustered	3.26408	0.00269426	0.306365	0.285714	7	6	4	8.57143	7	0.962884	1066	0.198606
SMU_RS07170	dnaX	Cluster 10	Clustered	2.58803	0.00497792	0.386395	0.366013	18	5	4.69091	26.8333	18	0.973967	4020	0.193046
SMU_RS06495	glmM	Cluster 10	Clustered	3.00704	0.00576673	0.332553	0.244444	10	6	4	14.3	10	0.967098	3312	0.174074
SMU_RS09560	mutS	Cluster 10	Clustered	2.76408	0.00346294	0.361783	0.377778	10	6	5	24.7	10	0.971081	2354	0.216814
SMU_RS01475	polI	Cluster 10	Clustered	2.13732	0.120956	0.467875	0.15082	61	5	4.42688	19.2295	61	0.981355	65152	0.0922131
SMU_RS07660	ppaC	Cluster 10	Clustered	2.94718	0.00311016	0.339307	0.25	8	6	4	18.625	8	0.968079	1732	0.195479
SMU_RS00025	pth	Cluster 10	Clustered	2.79225	0.00414707	0.358134	0.418182	11	5	5	24.4545	11	0.970619	2770	0.222314
SMU_RS08120	recX	Cluster 10	Clustered	2.69718	0.00594137	0.370757	0.378788	12	6	4.7619	22.6667	12	0.972177	3694	0.183604
SMU_RS09545	ruvA	Cluster 10	Clustered	2.76056	0.00268336	0.362245	0.424242	12	6	4.16667	24.6667	12	0.971138	1914	0.207283
SMU_RS04975	SMU_1079c	Cluster 10	Clustered	3.13732	0.0147126	0.318743	0.666667	6	5	5	13	6	0.964962	8702	0.242138
SMU_RS04980	SMU_1080c	Cluster 10	Clustered	3.18662	0	0.313812	1	5	5	5	15	5	0.964154	0	0.294118
SMU_RS04985	SMU_1081c	Cluster 10	Clustered	2.98944	0.00518848	0.334511	0.444444	9	5	5	12.7778	9	0.967386	2508	0.187908
SMU_RS04995	SMU_1083c	Cluster 10	Clustered	3.11972	0.000563	0.320542	0.666667	6	5	5	14	6	0.965251	318	0.247024
SMU_RS06500	SMU_1427c	Cluster 10	Clustered	3.01761	0.00482587	0.331389	0.305556	9	6	4	15.3333	9	0.966924	2508	0.184739
SMU_RS02965	SMU_628	Cluster 10	Clustered	2.98239	3.25e-05	0.335301	0.8	5	6	4	29	5	0.967502	30	0.358025
SMU_RS09570	argR	Cluster 11	Clustered	3.37324	0.000283	0.296451	0.4	5	6	3	10	5	0.961094	154	0.30303
SMU_RS08365	codY	Cluster 11	Clustered	2.71479	0.0148858	0.368353	0.102564	13	5	3	13.6923	13	0.971889	6858	0.121968
SMU_RS09280	ctsR	Cluster 11	Clustered	3.09859	0.0023797	0.322727	0.238095	7	6	3	11.5714	7	0.965597	1204	0.187354
SMU_RS06455	hemN	Cluster 11	Clustered	3.0669	0.0263012	0.326062	0.166667	9	6	3	10	9	0.966116	12126	0.152137
SMU_RS01755	purR	Cluster 11	Clustered	2.90493	0.0148554	0.344242	0.142857	8	6	3	14.125	8	0.968772	5710	0.15843
SMU_RS06440	SMU_1415c	Cluster 11	Clustered	3.6831	0.00164342	0.271511	0.5	4	6	3	6.5	4	0.956015	578	0.367647
SMU_RS06445	SMU_1416c	Cluster 11	Clustered	3.75352	0.000519	0.266417	0.666667	4	7	3	6.25	4	0.95486	314	0.367647
SMU_RS06450	SMU_1417c	Cluster 11	Clustered	4.01056	0	0.249342	1	3	7	3	5.66667	3	0.950647	0	0.566667
SMU_RS07805	SMU_1717c	Cluster 11	Clustered	2.98944	0.0112378	0.334511	0.194444	9	6	3	11.8889	9	0.967386	5014	0.150492
SMU_RS01895	tsaD	Cluster 11	Clustered	2.65493	0.000996	0.376658	0.469697	12	5	3.36364	29.3333	12	0.97287	1096	0.232804
SMU_RS00020	ychF	Cluster 11	Clustered	2.67606	0.00746035	0.373684	0.320513	13	5	3.14286	26.1538	13	0.972524	4694	0.204327
SMU_RS03630	aroC	Cluster 12	Seed	2.83451	0.0108721	0.352795	0.190476	7	5	3	21.7143	7	0.969926	3830	0.214286
SMU_RS04370	dfrA	Cluster 12	Clustered	3.14085	0.00224364	0.318386	0.466667	6	6	2.7	13.6667	6	0.964904	1704	0.248485
SMU_RS02310	fmt	Cluster 12	Clustered	2.5	0.0107218	0.4	0.316667	16	5	2.72727	26.9375	16	0.97541	7078	0.169418
SMU_RS04990	glyA	Cluster 12	Clustered	2.52817	0.035785	0.395543	0.186147	22	5	2.90909	18.3182	22	0.974948	19786	0.125078
SMU_RS03605	SMU_775c	Cluster 12	Clustered	3.14085	0.00568866	0.318386	0.190476	7	6	3	11.7143	7	0.964904	1960	0.190476
SMU_RS03610	SMU_776	Cluster 12	Clustered	3.62324	0.000433	0.275996	0.5	4	6	3	5.25	4	0.956996	234	0.357143
SMU_RS03640	SMU_782	Cluster 12	Clustered	3.65141	0	0.273867	1	3	6	3	6	3	0.956534	0	0.5
SMU_RS07325	fpg	Cluster 13	Seed	2.88028	0.00786143	0.347188	0.333333	10	6	3.73333	19.5	10	0.969176	4812	0.208602
SMU_RS07330	SMU_1615c	Cluster 13	Clustered	3.73944	0	0.26742	1	3	7	3	7.66667	3	0.955091	0	0.511111
SMU_RS07335	SMU_1616c	Cluster 13	Clustered	3.73944	0	0.26742	1	3	7	3	7.66667	3	0.955091	0	0.511111
SMU_RS04580	SMU_995	Cluster 14	Clustered	3.11972	0.00185701	0.320542	0.666667	4	7	3	18	4	0.965251	1428	0.305085
SMU_RS04585	SMU_996	Cluster 14	Clustered	3.69718	0	0.270476	1	3	7	3	7.33333	3	0.955784	0	0.488889
SMU_RS04595	SMU_998	Cluster 14	Seed	3.69718	0	0.270476	1	3	7	3	7.33333	3	0.955784	0	0.488889
SMU_RS02595	dpr	Cluster 15	Seed	2.92254	0.00558914	0.342169	0.214286	8	6	3	16.625	8	0.968483	3626	0.183333
SMU_RS08550	trxA	Cluster 15	Clustered	3.1338	0.00137961	0.319101	0.5	5	6	3	15.8	5	0.96502	1014	0.267797
SMU_RS02230	trxB	Cluster 15	Clustered	2.94366	0.0119328	0.339713	0.178571	8	5	3	13.625	8	0.968137	5532	0.169872
SMU_RS06810	rexB	Cluster 16	Clustered	2.80634	0.0139611	0.356336	0.282051	13	6	2.88889	15.3077	13	0.970388	6980	0.137762
SMU_RS01920	SMU_393	Cluster 16	Seed	3.04225	0.002832	0.328704	0.5	9	6	2.88889	15.1111	9	0.96652	1464	0.1875
SMU_RS02015	SMU_414	Cluster 16	Clustered	2.8169	0.0148172	0.355	0.248366	18	6	2.36264	12.9444	18	0.970215	6972	0.114553
SMU_RS03525	hprK	Cluster 17	Clustered	3.21831	0.00339881	0.310722	0.333333	4	6	1.66667	12.75	4	0.963634	1938	0.284091
SMU_RS03530	lgt	Cluster 17	Clustered	3.18662	0.00464507	0.313812	0.2	5	6	1.66667	14	5	0.964154	3074	0.251852
SMU_RS03540	SMU_757	Cluster 17	Seed	4.0669	0	0.245887	1	2	7	2	4.5	2	0.949723	0	0.75
SMU_RS01525	pgi	Cluster 18	Clustered	2.67254	0.0231798	0.374177	0.171429	15	5	3.46667	16.9333	15	0.972581	12994	0.138889
SMU_RS02840	pmgY	Cluster 18	Clustered	2.94014	0.014925	0.34012	0.321429	8	5	3.46667	15.5	8	0.968194	8768	0.210616
SMU_RS06685	recJ	Cluster 18	Clustered	2.42254	0.0383458	0.412791	0.204991	34	6	2.94286	18.7059	34	0.97668	20834	0.111659
SMU_RS02850	recM	Cluster 18	Clustered	2.59155	0.0103737	0.38587	0.384615	14	5	3.54545	29.8571	14	0.973909	6402	0.215839
SMU_RS04360	thyA	Cluster 18	Clustered	2.7007	0.0180879	0.370274	0.2	15	6	3.46667	15.6	15	0.97212	10042	0.122751
SMU_RS03370	tpiA	Cluster 18	Seed	2.48592	0.0356475	0.402266	0.238095	22	5	3.66667	21.8636	22	0.975641	26650	0.13986
SMU_RS06875	covX	Cluster 2	Seed	4.3662	0.00820562	0.229032	0.6	5	7	4	7	5	0.944816	3862	0.566667
SMU_RS03740	glnP	Cluster 2	Clustered	4.22183	0.0312806	0.236864	0.511111	10	7	3.88889	6.6	10	0.947183	16766	0.382353
SMU_RS06890	glnQ	Cluster 2	Clustered	4.52817	0.00590021	0.22084	0.464286	8	7	3.2381	6.5	8	0.942161	4438	0.455357
SMU_RS06895	SMU_1520	Cluster 2	Clustered	4.91197	0.00041	0.203584	0.666667	6	7	4	7.66667	6	0.935869	370	0.589744
SMU_RS06900	SMU_1521	Cluster 2	Clustered	4.90141	0.000993	0.204023	0.638889	9	7	3.88889	6.77778	9	0.936042	814	0.521368
SMU_RS01230	SMU_241c	Cluster 2	Clustered	4.58803	0.0109535	0.217959	0.392857	8	7	4	6.125	8	0.94118	7214	0.461538
SMU_RS01235	SMU_242c	Cluster 2	Clustered	5.09155	0.00111174	0.196404	0.619048	7	8	3.42857	7	7	0.932925	718	0.583333
SMU_RS03735	SMU_805c	Cluster 2	Clustered	5.19718	2.49e-05	0.192412	0.666667	6	8	4	7.16667	6	0.931194	10	0.651515
SMU_RS03740	SMU_806c	Cluster 2	Clustered	5.09507	8.9e-05	0.196268	0.8	6	8	3.42857	8	6	0.932868	134	0.666667
SMU_RS05750	eno	Cluster 3	Seed	2.42254	0.0325157	0.412791	0.299145	27	5	6.87179	25.8519	27	0.97668	24666	0.157407
SMU_RS06795	lacA	Cluster 3	Clustered	3.25	0.00360691	0.307692	0.714286	8	6	6	12.125	8	0.963115	4636	0.28869
SMU_RS06790	lacB	Cluster 3	Clustered	3.07394	0.00815371	0.325315	0.555556	10	5	6	12.5	10	0.966001	6942	0.211864
SMU_RS06785	lacC	Cluster 3	Clustered	3.26056	0.003874	0.306695	0.555556	10	6	6	9.8	10	0.962942	3206	0.272222
SMU_RS00605	lacD	Cluster 3	Clustered	3.4331	0.00114172	0.291282	0.857143	7	6	6	10.1429	7	0.960113	1704	0.375661
SMU_RS06780	lacD	Cluster 3	Clustered	3.4331	0.00114172	0.291282	0.857143	7	6	6	10.1429	7	0.960113	1704	0.375661
SMU_RS06770	lacE	Cluster 3	Clustered	3.96831	0	0.251996	1	6	6	6	8.33333	6	0.951339	0	0.595238
SMU_RS06775	lacF	Cluster 3	Clustered	3.96831	0	0.251996	1	6	6	6	8.33333	6	0.951339	0	0.595238
SMU_RS06765	lacG	Cluster 3	Clustered	3.5669	0.00355563	0.280355	0.444444	9	6	6	7.66667	9	0.95792	1750	0.27572
SMU_RS07060	ampM	Cluster 4	Clustered	2.61268	0.00636172	0.382749	0.415789	20	5	9.48718	27.2	20	0.973563	4644	0.210853
SMU_RS04880	ffh	Cluster 4	Clustered	2.47535	0.0246202	0.403983	0.349754	29	5	9.61538	27.4138	29	0.975814	19008	0.180354
SMU_RS03490	ftsY	Cluster 4	Clustered	2.48592	0.00680579	0.402266	0.394928	24	5	10	28.9167	24	0.975641	7320	0.190241
SMU_RS06350	lepA	Cluster 4	Clustered	2.43662	0.027923	0.410405	0.307527	31	5	11	26.6774	31	0.976449	19518	0.163467
SMU_RS09530	recA	Cluster 4	Clustered	2.34155	0.0245203	0.427068	0.302521	35	5	10.4359	26.2857	35	0.978007	18770	0.145225
SMU_RS05005	rf1	Cluster 4	Clustered	2.45775	0.0245566	0.406877	0.362903	32	5	11.0294	26.625	32	0.976103	17700	0.1775
SMU_RS03305	rplT	Cluster 4	Clustered	2.38732	0.0166625	0.418879	0.431849	39	5	11.1067	28.4872	39	0.977257	14218	0.168563
SMU_RS09290	rs2	Cluster 4	Seed	2.31338	0.0203108	0.432268	0.401993	43	5	11.1067	27.5814	43	0.978469	18592	0.16197
SMU_RS05270	truB	Cluster 4	Clustered	2.54577	0.0114729	0.392808	0.275862	29	5	9	23.7241	29	0.974659	8664	0.162494
SMU_RS02265	gpsB	Cluster 5	Clustered	2.96127	0.00186083	0.337693	0.461538	13	6	5.33333	15.4615	13	0.967848	1330	0.190883
SMU_RS01250	mecA	Cluster 5	Clustered	2.78873	0.03643	0.358586	0.166667	21	6	5	11.8571	21	0.970677	17670	0.104509
SMU_RS00180	mreC	Cluster 5	Clustered	2.89085	0.00906484	0.34592	0.5	13	6	4.90909	16.6154	13	0.969003	4754	0.185825
SMU_RS07865	murC	Cluster 5	Clustered	2.72887	0.0114483	0.366452	0.383333	16	6	4.90909	18.375	16	0.971658	6236	0.153887
SMU_RS01270	nifS	Cluster 5	Clustered	3.45423	0.00116765	0.289501	0.733333	6	6	5	10.1667	6	0.959767	640	0.317708
SMU_RS01275	nifU	Cluster 5	Clustered	3.44366	0.00458683	0.290389	0.428571	8	7	5	8	8	0.95994	2352	0.21875
SMU_RS02250	pbp1a	Cluster 5	Clustered	3.17606	0.000499	0.314856	0.575758	12	6	5.33333	13.0833	12	0.964327	328	0.261667
SMU_RS05890	SMU_1279c	Cluster 5	Clustered	2.66197	0.00353696	0.375661	0.551282	13	6	4.90909	21.4615	13	0.972755	2614	0.166369
SMU_RS01260	SMU_247	Cluster 5	Clustered	3.34859	0.00731733	0.298633	0.327273	11	6	5	7.18182	11	0.961498	4196	0.184149
SMU_RS01265	SMU_248	Cluster 5	Clustered	3.4507	0.00175576	0.289796	0.52381	7	7	5	10.2857	7	0.959825	856	0.247387
SMU_RS01280	SMU_251	Cluster 5	Clustered	3.65493	0.00704225	0.273603	0.666667	6	7	5	9	6	0.956477	3306	0.315476
SMU_RS02000	SMU_411c	Cluster 5	Clustered	3.47887	0	0.287449	1	5	6	5	10.4	5	0.959363	0	0.385185
SMU_RS02005	SMU_412c	Cluster 5	Clustered	3.47887	0	0.287449	1	5	6	5	10.4	5	0.959363	0	0.385185
SMU_RS02010	SMU_413	Cluster 5	Clustered	3.47887	0	0.287449	1	5	6	5	10.4	5	0.959363	0	0.385185
SMU_RS02020	SMU_415	Cluster 5	Clustered	2.95775	0.00958993	0.338095	0.257576	12	6	5	11.8333	12	0.967906	5332	0.152412
SMU_RS02025	trmB	Cluster 5	Clustered	2.80282	0.0118271	0.356784	0.333333	12	6	5	20.0833	12	0.970446	7868	0.192308
SMU_RS02640	ftsA	Cluster 6	Clustered	2.65141	0.0094718	0.377158	0.319048	21	6	5.98182	20.0952	21	0.972928	7040	0.153399
SMU_RS06920	murA	Cluster 6	Clustered	3.01408	0.00820494	0.331776	0.363636	12	6	5.57143	13.1667	12	0.966982	4160	0.176802
SMU_RS02625	murD	Cluster 6	Clustered	2.66901	0.0058201	0.37467	0.411765	17	6	6.22222	20.1765	17	0.972639	4092	0.155204
SMU_RS02845	pbp2b	Cluster 6	Clustered	2.52817	0.0216806	0.395543	0.305263	20	5	5.98182	18.05	20	0.974948	11140	0.124653
SMU_RS02325	pknB	Cluster 6	Clustered	2.45423	0.0495356	0.407461	0.17734	29	6	6	17.1034	29	0.97616	24222	0.106018
SMU_RS09055	pbp1b	Cluster 7	Clustered	2.90493	0.00214083	0.344242	0.4	10	6	4.7619	17	10	0.968772	1318	0.188889
SMU_RS06320	SMU_1388	Cluster 7	Clustered	2.82394	0.00310394	0.354115	0.333333	13	6	5	22.7692	13	0.970099	2084	0.229215
SMU_RS00820	SMU_164	Cluster 7	Clustered	2.82394	0.000661	0.354115	0.361111	9	5	4	27.7778	9	0.970099	730	0.262055
SMU_RS02330	SMU_485	Cluster 7	Clustered	2.75	0.0155681	0.363636	0.252747	14	6	4.7619	12.8571	14	0.971311	5746	0.124133
SMU_RS02335	SMU_486	Cluster 7	Clustered	3.02465	0.000514	0.330617	0.642857	8	6	4.7619	13.5	8	0.966809	370	0.214286
SMU_RS02340	SMU_487	Cluster 7	Clustered	3.04577	0.00035	0.328324	0.761905	7	6	4.7619	14.1429	7	0.966463	262	0.235714
SMU_RS02345	SMU_488	Cluster 7	Clustered	2.62676	0.0160875	0.380697	0.198529	17	6	4.7619	15.9412	17	0.973332	7424	0.12079
SMU_RS02350	SMU_489	Cluster 7	Seed	3.20775	0	0.311745	1	5	7	5	15	5	0.963807	0	0.319149
SMU_RS09570	aldR	Cluster 8	Clustered	3.92606	0	0.254709	1	3	7	3	4.66667	3	0.952032	0	0.583333
SMU_RS06010	SMU_1305c	Cluster 8	Clustered	3.13732	0.00804611	0.318743	0.5	4	7	3	16	4	0.964962	3366	0.28125
SMU_RS06020	SMU_1307c	Cluster 8	Seed	3.27817	0.00543149	0.305048	0.333333	6	6	3	8.83333	6	0.962653	2010	0.210317
SMU_RS06030	SMU_1309c	Cluster 8	Clustered	3.82042	0.000809	0.261751	0.5	4	7	3	5.5	4	0.953764	246	0.35
SMU_RS07850	greA	Cluster 9	Clustered	2.72183	0.00123681	0.3674	0.615385	14	6	7.27273	33.4286	14	0.971773	1294	0.267429
SMU_RS03595	lysS	Cluster 9	Seed	2.53521	0.00893158	0.394444	0.395257	23	5	8.83636	28.1739	23	0.974833	6594	0.190071
SMU_RS07440	metS	Cluster 9	Clustered	2.25352	0.0666999	0.44375	0.228512	54	5	7.95652	22.1481	54	0.97945	41242	0.122059
SMU_RS01650	rnpA	Cluster 9	Clustered	2.62676	0.0061843	0.380697	0.357895	20	5	8	27.1	20	0.973332	5276	0.205303
SMU_RS03805	rpoD	Cluster 9	Clustered	2.44718	0.0181877	0.408633	0.366935	32	5	8.81287	27.5625	32	0.976276	13990	0.177621
SMU_RS04610	topA	Cluster 9	Clustered	2.19366	0.0807472	0.455859	0.177255	51	6	7.2	20.902	51	0.980432	50022	0.103795
SMU_RS07845	yidC2	Cluster 9	Clustered	2.53521	0.0131614	0.394444	0.457143	21	5	7.62857	28.7143	21	0.974833	9100	0.199074
